# MozClo: An Expanded MoClo Toolset for Large Multigene Assembly and Plant Transformations

**DOI:** 10.64898/2026.07.09.737387

**Authors:** Grant Straub, Devyn Aldrich, Cory Tobin

**Affiliations:** Mozza Foods, Los Angeles, California

**Keywords:** Golden Gate Cloning, MoClo, PhytoBricks, Plant Synthetic Biology, soybean transformation

## Abstract

The Modular Cloning (MoClo) and PhytoBrick standards have revolutionized plant synthetic biology by establishing a standardized, hierarchical assembly grammar. However, as the engineering of complex metabolic pathways, multi-trait stacks, and synthetic gene circuits expands, existing toolkits hit practical boundaries in assembly capacity and fixed grammars. To overcome these bottlenecks, we present MozClo, an expansion of the MoClo/PhytoBrick architecture. MozClo expands the standard Level 1 assembly framework to 10 positions using new L1 acceptors, end-linkers and dummy parts. We also identify and resolve a critical, sticky-end collision at L1 position 7 that has caused assembly failures during L2 cloning of large plasmids. To address commercial DNA synthesis length constraints and to lower cloning costs, we designed a universal 5-in-1 gene fragment multiplexing system. This architecture embeds up to five distinct parts flanked by orthogonal pairs of BpiI restriction sites into a single synthesized fragment, allowing them to sort independently into their respective L0 acceptor plasmids while maintaining complete modular flexibility of part types. Finally, we provide Level 2 cloning backbones with built in selection genes for common soybean transformation methods to facilitate downstream plant selection. Together, these advancements reduce DNA synthesis overhead and accelerate the construction of complex multigene payloads for plant biotechnology.
