## Supplementary material for "MozClo: An Expanded MoClo Toolset for Large Multigene Assembly and Plant Transformations": Assembly stats by plasmid

### Sheet: pICH50866
Plasmids designed with pICH50866
pMOZ	Successful Clones	Total Clones
3185	0	25
3184	0	29
3135	0	20
3134	0	31
3133	0	32
3132	0	24
3036	0	4
2276	0	0
2270	0	0
2268	0	0
1930	0	16
1917	0	14
1916	0	10
1878	0	22
1867	0	6
1863	0	12
1850	0	10
1846	0	6
1845	0	28
1842	0	16
1841	0	10
1098	0	2
Total	0	317

### Sheet: pMOZ-EL-7
Plasmids designed with pMOZ-EL-7
pMOZ	Successful Clones	Total Clones
4910	4	8
4908	4	8
4907	4	4
4906	3	8
4901	3	4
4839	4	4
4838	1	2
4837	4	4
4836	4	4
4828	4	4
4827	4	4
4826	3	4
4825	4	4
4816	3	4
4815	4	4
4814	3	4
4813	3	4
4812	4	4
4811	4	4
4810	4	4
4726	1	1
4725	1	1
4724	2	2
4723	1	3
4722	1	1
4721	1	1
4720	1	2
4719	1	1
4718	1	2
4717	1	1
4707	1	3
4679	2	3
4659	3	3
4658	3	3
4657	3	3
4656	2	3
4655	2	3
4654	4	12
4653	3	3
4652	2	15
4651	1	10
4650	2	2
4649	3	4
4648	3	3
4647	2	2
4646	3	7
4645	2	4
4638	3	3
4618	2	3
4617	2	3
4616	3	3
4615	3	4
4614	4	4
4613	3	4
4612	3	4
4611	3	3
4610	3	3
4609	3	4
4608	3	4
4607	3	3
4606	3	8
4605	3	4
4604	4	4
4603	3	4
Total	174	253
